# Sequence-to-function embeddings across individuals capture rare and common variant heritability

**DOI:** 10.64898/2026.11.23.768687

**Authors:** Federico Billeci, Miquel Anglada-Girotto, Alexander Gusev, Jonathan Frazer, Mafalda Dias

**Author notes:** these authors contributed equally (Federico Billeci, Miquel Anglada-Girotto).

## Abstract

Statistical genetics learns how DNA shapes gene expression from variation across individuals, whereas sequence-to-function models learn from variation along the genome. Because sequence-to-function models map sequence to molecular readouts through deep architectures, their intermediate representations could offer function-informed descriptions of genetic variation. Whether these representations capture differences between individuals, however, is unknown. Here we introduce Embedding-based Heritability (EMBHER), a variance-component framework that estimates the expression heritability captured by these representations. Applied to Borzoi, embeddings recover much of the whole-blood heritability explained by genotypes and far exceed the model’s final predictions. Deeper layers increasingly prioritize functional, evolutionarily constrained sequence while encoding less ancestry information than genotypes. Embeddings also explain more rare-variant heritability than genotypes, consistent with sharing information across variants too rare to estimate individually. EMBHER integrates sequence-to-function models with statistical genetics, a first step towards population-to-function models.
