## Supplementary tables for "Sequence-to-function embeddings across individuals capture rare and common variant heritability": table_s1.tsv

layer_index	layer_name	embedding_dimension
1	encoder_conv_dna	512
2	encoder_res_tower_0	608
3	encoder_res_tower_1	736
4	encoder_res_tower_2	896
5	encoder_res_tower_3	1056
6	encoder_res_tower_4	1280
7	skip_horizontal_conv0	1536
8	encoder_unet1	1536
9	skip_horizontal_conv1	1536
10	encoder_trunk	1536
11	transformer_block_0	1536
12	transformer_block_1	1536
13	transformer_block_2	1536
14	transformer_block_3	1536
15	transformer_block_4	1536
16	transformer_block_5	1536
17	transformer_block_6	1536
18	transformer_block_7	1536
19	decoder_upsample1	1536
20	decoder_separable1	1536
21	decoder_upsample0	1536
22	decoder_separable0	1536
23	embeddings_cropped	1536
24	embeddings_final	1920
