## Supplementary tables for "Sequence-to-function embeddings across individuals capture rare and common variant heritability": table_s2_columns_description.tsv

column	description
ensg_id	Ensembl gene id
gene_name	Gene symbol
h2_genotype	Total genotype heritability (h2), the sum of the six bins
h2_MAC_le5	h2 of bin 1: minor allele count <= 5
h2_MAC_gt5_MAF_le0.01	h2 of bin 2: allele count > 5 and frequency <= 0.01
h2_MAF_0.01_0.1_low_LD	h2 of bin 3: frequency in (0.01, 0.1], below the median LD score
h2_MAF_0.01_0.1_high_LD	h2 of bin 4: frequency in (0.01, 0.1], above the median LD score
h2_MAF_0.1_0.5_low_LD	h2 of bin 5: frequency in (0.1, 0.5], below the median LD score
h2_MAF_0.1_0.5_high_LD	h2 of bin 6: frequency in (0.1, 0.5], above the median LD score
in_random_gene_set	True if the gene is in the 500-gene hi_q_random500 set
