## Supplementary tables for "Sequence-to-function embeddings across individuals capture rare and common variant heritability": table_s3_columns_description.tsv

column	description
ensg_id	Ensembl gene id
gene_name	Gene symbol
pretrained_encoder_conv_dna	h2 (pretrained Borzoi): embedding of layer encoder_conv_dna, averaged over the position axis
pretrained_encoder_res_tower_0	h2 (pretrained Borzoi): embedding of layer encoder_res_tower_0, averaged over the position axis
pretrained_encoder_res_tower_1	h2 (pretrained Borzoi): embedding of layer encoder_res_tower_1, averaged over the position axis
pretrained_encoder_res_tower_2	h2 (pretrained Borzoi): embedding of layer encoder_res_tower_2, averaged over the position axis
pretrained_encoder_res_tower_3	h2 (pretrained Borzoi): embedding of layer encoder_res_tower_3, averaged over the position axis
pretrained_encoder_res_tower_4	h2 (pretrained Borzoi): embedding of layer encoder_res_tower_4, averaged over the position axis
pretrained_skip_horizontal_conv0	h2 (pretrained Borzoi): embedding of layer skip_horizontal_conv0, averaged over the position axis
pretrained_encoder_unet1	h2 (pretrained Borzoi): embedding of layer encoder_unet1, averaged over the position axis
pretrained_skip_horizontal_conv1	h2 (pretrained Borzoi): embedding of layer skip_horizontal_conv1, averaged over the position axis
pretrained_encoder_trunk	h2 (pretrained Borzoi): embedding of layer encoder_trunk, averaged over the position axis
pretrained_transformer_block_0	h2 (pretrained Borzoi): embedding of layer transformer_block_0, averaged over the position axis
pretrained_transformer_block_1	h2 (pretrained Borzoi): embedding of layer transformer_block_1, averaged over the position axis
pretrained_transformer_block_2	h2 (pretrained Borzoi): embedding of layer transformer_block_2, averaged over the position axis
pretrained_transformer_block_3	h2 (pretrained Borzoi): embedding of layer transformer_block_3, averaged over the position axis
pretrained_transformer_block_4	h2 (pretrained Borzoi): embedding of layer transformer_block_4, averaged over the position axis
pretrained_transformer_block_5	h2 (pretrained Borzoi): embedding of layer transformer_block_5, averaged over the position axis
pretrained_transformer_block_6	h2 (pretrained Borzoi): embedding of layer transformer_block_6, averaged over the position axis
pretrained_transformer_block_7	h2 (pretrained Borzoi): embedding of layer transformer_block_7, averaged over the position axis
pretrained_decoder_upsample1	h2 (pretrained Borzoi): embedding of layer decoder_upsample1, averaged over the position axis
pretrained_decoder_separable1	h2 (pretrained Borzoi): embedding of layer decoder_separable1, averaged over the position axis
pretrained_decoder_upsample0	h2 (pretrained Borzoi): embedding of layer decoder_upsample0, averaged over the position axis
pretrained_decoder_separable0	h2 (pretrained Borzoi): embedding of layer decoder_separable0, averaged over the position axis
pretrained_embeddings_cropped	h2 (pretrained Borzoi): embedding of layer embeddings_cropped, averaged over the position axis
pretrained_embeddings_final	h2 (pretrained Borzoi): embedding of layer embeddings_final, averaged over the position axis
pretrained_rna_predictions	h2 (pretrained Borzoi): predicted coverage of all RNA-seq tracks, concatenated in one kernel
pretrained_rna_predictions_whole_blood	h2 (pretrained Borzoi): mean predicted coverage of the three GTEx whole-blood tracks
random_init_encoder_conv_dna	h2 (random-init Borzoi): embedding of layer encoder_conv_dna, averaged over the position axis
random_init_encoder_res_tower_0	h2 (random-init Borzoi): embedding of layer encoder_res_tower_0, averaged over the position axis
random_init_encoder_res_tower_1	h2 (random-init Borzoi): embedding of layer encoder_res_tower_1, averaged over the position axis
random_init_encoder_res_tower_2	h2 (random-init Borzoi): embedding of layer encoder_res_tower_2, averaged over the position axis
random_init_encoder_res_tower_3	h2 (random-init Borzoi): embedding of layer encoder_res_tower_3, averaged over the position axis
random_init_encoder_res_tower_4	h2 (random-init Borzoi): embedding of layer encoder_res_tower_4, averaged over the position axis
random_init_skip_horizontal_conv0	h2 (random-init Borzoi): embedding of layer skip_horizontal_conv0, averaged over the position axis
random_init_encoder_unet1	h2 (random-init Borzoi): embedding of layer encoder_unet1, averaged over the position axis
random_init_skip_horizontal_conv1	h2 (random-init Borzoi): embedding of layer skip_horizontal_conv1, averaged over the position axis
random_init_encoder_trunk	h2 (random-init Borzoi): embedding of layer encoder_trunk, averaged over the position axis
random_init_transformer_block_0	h2 (random-init Borzoi): embedding of layer transformer_block_0, averaged over the position axis
random_init_transformer_block_1	h2 (random-init Borzoi): embedding of layer transformer_block_1, averaged over the position axis
random_init_transformer_block_2	h2 (random-init Borzoi): embedding of layer transformer_block_2, averaged over the position axis
random_init_transformer_block_3	h2 (random-init Borzoi): embedding of layer transformer_block_3, averaged over the position axis
random_init_transformer_block_4	h2 (random-init Borzoi): embedding of layer transformer_block_4, averaged over the position axis
random_init_transformer_block_5	h2 (random-init Borzoi): embedding of layer transformer_block_5, averaged over the position axis
random_init_transformer_block_6	h2 (random-init Borzoi): embedding of layer transformer_block_6, averaged over the position axis
random_init_transformer_block_7	h2 (random-init Borzoi): embedding of layer transformer_block_7, averaged over the position axis
random_init_decoder_upsample1	h2 (random-init Borzoi): embedding of layer decoder_upsample1, averaged over the position axis
random_init_decoder_separable1	h2 (random-init Borzoi): embedding of layer decoder_separable1, averaged over the position axis
random_init_decoder_upsample0	h2 (random-init Borzoi): embedding of layer decoder_upsample0, averaged over the position axis
random_init_decoder_separable0	h2 (random-init Borzoi): embedding of layer decoder_separable0, averaged over the position axis
random_init_embeddings_cropped	h2 (random-init Borzoi): embedding of layer embeddings_cropped, averaged over the position axis
random_init_embeddings_final	h2 (random-init Borzoi): embedding of layer embeddings_final, averaged over the position axis
random_init_rna_predictions	h2 (random-init Borzoi): predicted coverage of all RNA-seq tracks, concatenated in one kernel
random_init_rna_predictions_whole_blood	h2 (random-init Borzoi): mean predicted coverage of the three GTEx whole-blood tracks
