## Supplementary tables for "Sequence-to-function embeddings across individuals capture rare and common variant heritability": table_s4_columns_description.tsv

column	description
ensg_id	Ensembl gene id
gene_name	Gene symbol
n_donors	Donors in the fit
n_afr	Donors in the fit who are AFR
genotype_r2	R2 of EUR vs AFR ancestry from the gene's genotype principal components
encoder_conv_dna_r2	R2 of ancestry from the unwhitened embedding of layer encoder_conv_dna, averaged over the position axis
encoder_res_tower_0_r2	R2 of ancestry from the unwhitened embedding of layer encoder_res_tower_0, averaged over the position axis
encoder_res_tower_1_r2	R2 of ancestry from the unwhitened embedding of layer encoder_res_tower_1, averaged over the position axis
encoder_res_tower_2_r2	R2 of ancestry from the unwhitened embedding of layer encoder_res_tower_2, averaged over the position axis
encoder_res_tower_3_r2	R2 of ancestry from the unwhitened embedding of layer encoder_res_tower_3, averaged over the position axis
encoder_res_tower_4_r2	R2 of ancestry from the unwhitened embedding of layer encoder_res_tower_4, averaged over the position axis
skip_horizontal_conv0_r2	R2 of ancestry from the unwhitened embedding of layer skip_horizontal_conv0, averaged over the position axis
encoder_unet1_r2	R2 of ancestry from the unwhitened embedding of layer encoder_unet1, averaged over the position axis
skip_horizontal_conv1_r2	R2 of ancestry from the unwhitened embedding of layer skip_horizontal_conv1, averaged over the position axis
encoder_trunk_r2	R2 of ancestry from the unwhitened embedding of layer encoder_trunk, averaged over the position axis
transformer_block_0_r2	R2 of ancestry from the unwhitened embedding of layer transformer_block_0, averaged over the position axis
transformer_block_1_r2	R2 of ancestry from the unwhitened embedding of layer transformer_block_1, averaged over the position axis
transformer_block_2_r2	R2 of ancestry from the unwhitened embedding of layer transformer_block_2, averaged over the position axis
transformer_block_3_r2	R2 of ancestry from the unwhitened embedding of layer transformer_block_3, averaged over the position axis
transformer_block_4_r2	R2 of ancestry from the unwhitened embedding of layer transformer_block_4, averaged over the position axis
transformer_block_5_r2	R2 of ancestry from the unwhitened embedding of layer transformer_block_5, averaged over the position axis
transformer_block_6_r2	R2 of ancestry from the unwhitened embedding of layer transformer_block_6, averaged over the position axis
transformer_block_7_r2	R2 of ancestry from the unwhitened embedding of layer transformer_block_7, averaged over the position axis
decoder_upsample1_r2	R2 of ancestry from the unwhitened embedding of layer decoder_upsample1, averaged over the position axis
decoder_separable1_r2	R2 of ancestry from the unwhitened embedding of layer decoder_separable1, averaged over the position axis
decoder_upsample0_r2	R2 of ancestry from the unwhitened embedding of layer decoder_upsample0, averaged over the position axis
decoder_separable0_r2	R2 of ancestry from the unwhitened embedding of layer decoder_separable0, averaged over the position axis
embeddings_cropped_r2	R2 of ancestry from the unwhitened embedding of layer embeddings_cropped, averaged over the position axis
embeddings_final_r2	R2 of ancestry from the unwhitened embedding of layer embeddings_final, averaged over the position axis
rna_predictions_r2	R2 of ancestry from the unwhitened predicted coverage of all RNA-seq tracks, concatenated in one kernel
rna_predictions_whole_blood_r2	R2 of ancestry from the unwhitened mean predicted coverage of the three GTEx whole-blood tracks
