## Supplementary tables for "Sequence-to-function embeddings across individuals capture rare and common variant heritability": table_s5_columns_description.tsv

column	description
ensg_id	Ensembl gene id
gene_name	Gene symbol
database	Annotation database: cisbp_rna, hocomoco_v13, phylop241 or gnomad
feature	Feature the database stands for (RBP motifs, TF motifs, PhyloP, gnomAD)
layer_index	Position of the layer in forward-pass order (1-based)
layer	Borzoi layer name
n_enriched_adjusted_random_init	CisBP-RNA: enriched seqlets adjusted for seqlet count, random-init model (used in Fig. 3c)
n_enriched_adjusted_pretrained	CisBP-RNA: enriched seqlets adjusted for seqlet count, pretrained model (used in Fig. 3c)
n_enriched_raw_random_init	CisBP-RNA: unadjusted enriched seqlets, random-init model
n_enriched_raw_pretrained	CisBP-RNA: unadjusted enriched seqlets, pretrained model
n_seqlets_random_init	CisBP-RNA: total seqlets, random-init model
n_seqlets_pretrained	CisBP-RNA: total seqlets, pretrained model
adjustment_slope	CisBP-RNA: slope of the seqlet-count adjustment
n_enriched_random_init	HOCOMOCO: enriched seqlets, random-init model
n_enriched_pretrained	HOCOMOCO: enriched seqlets, pretrained model
observed_random_init	PhyloP: summed PhyloP of seqlet positions; gnomAD: positions seen in gnomAD (random-init model)
observed_pretrained	PhyloP: summed PhyloP of seqlet positions; gnomAD: positions seen in gnomAD (pretrained model)
expected_random_init	PhyloP: sum expected from context; gnomAD: positions expected to be seen (random-init model)
expected_pretrained	PhyloP: sum expected from context; gnomAD: positions expected to be seen (pretrained model)
n_positions_random_init	PhyloP and gnomAD: number of seqlet positions, random-init model
n_positions_pretrained	PhyloP and gnomAD: number of seqlet positions, pretrained model
summary_pretrained	Fig. 3c summary value, pretrained model (repeats on every row of that database and layer)
summary_random_init	Fig. 3c summary value, random-init model (repeats on every row of that database and layer)
summary_delta	Pretrained minus random-init, the y axis of Fig. 3c
summary_ci_low	Lower end of the 95% bootstrap interval of summary_delta over genes
summary_ci_high	Upper end of the 95% bootstrap interval of summary_delta over genes
n_genes	Genes in the summary
