## Supplementary tables for "Sequence-to-function embeddings across individuals capture rare and common variant heritability": table_s6_columns_description.tsv

column	description
ensg_id	Ensembl gene id
gene_name	Gene symbol
h2_rare_embedding	h2 of the rare-variant (MAF <= 0.01) embedding kernel
h2_common_genotype_embedding_arm	Sum of the four common-variant genotype bins in the same fit
h2_MAF_0.01_0.1_low_LD	h2 of the common bin with frequency in (0.01, 0.1], below the median LD score
h2_MAF_0.01_0.1_high_LD	h2 of the common bin with frequency in (0.01, 0.1], above the median LD score
h2_MAF_0.1_0.5_low_LD	h2 of the common bin with frequency in (0.1, 0.5], below the median LD score
h2_MAF_0.1_0.5_high_LD	h2 of the common bin with frequency in (0.1, 0.5], above the median LD score
